# *Xanthomonas translucens* inhibits defense responses independently of the Type III secretion system and is recognized by cereal the immune system

**DOI:** 10.64898/2026.05.22.727309

**Authors:** Diego E. Gutierrez-Castillo, Robyn Roberts

## Abstract

Bacterial leaf streak disease (BLS), caused by *Xanthomonas translucens*, is a re-emerging disease of cereals with few effective control measures. Although the disease was identified over 100 years ago, the fundamental molecular biology and mechanisms governing host-pathogen interactions, colonization, host responses, and disease development are poorly understood. To address these knowledge gaps, we studied the early stages of host-microbe interactions between cereal hosts (wheat and barley) and *X. translucens* pv. undulosa (Xtu). We found that, while the Type III Secretion System (T3SS) is essential for disease and is associated with a 12- or 150-fold increase in bacterial populations in barley and wheat, respectively, the T3SS is not sufficient for disease development. Xanthan, an Xtu-derived exopolysaccharide, strongly contributes to symptom development by suppressing the host immune response. However, in the absence of xanthan, bacterial populations in wheat are unaffected, and in barley xanthan only accounts for a 4-fold difference compared to the wildtype Xtu. Pathogen-associated molecular pattern (PAMP) inhibition bioassays that ‘prime’ the plant immune response for subsequent infections revealed that xanthan suppresses defense priming. We also found that, in the absence of xanthan, the host immune system recognizes a potentially novel, unidentified microbe-associated molecular pattern (MAMP) of proteinaceous nature present in both *X. translucens* pathovars, undulosa (Xtu) and translucens (Xtt). Together, our work reveals both conserved and distinct *X. translucens* plant immune responses and pathogen elicitors, providing key insights into the host-pathogen interaction.
