## Supplemental Tables for "*Xanthomonas translucens* inhibits defense responses independently of the Type III secretion system and is recognized by cereal the immune system"

### Sheet: S1_Primers_and_peptides
Supplementary Table 1. Primers and peptides used in this study
Primer/Peptide Name	Sequence (5'-3') (N'-C')	Reference
F-hrcT	CAGCAACTGCGAAACGAACA	This study
R-hrcT	GTGGTGTACCTGTTGGGAGG	This study
F-gumD	CGCGAAATGATGGTGCTGAG	This study
R-gumD	CCACCAAGCACGTTGAACAG	This study
Pst DC3000 flg22	QRLSTGSRINSAKDDAAGLQIA	GenScript (RP19986)
Xtt CO236 flg22	QQLSSGKRITSASVDAAGLAIS	This study
Xtu CO237 flg22	QQLSSGKRITSASVDAASMAIS	This study
